# Meta-analysis reveals obesity associated gut microbial alteration patterns and reproducible contributors of functional shift

**DOI:** 10.1101/2022.06.05.494850

**Authors:** Deep Chanda, Debojyoti De

**Affiliations:** Laboratory of Cellular Differentiation & Metabolic Disorder, Department of Biotechnology, National Institute of Technology, Durgapur, West Bengal 713209, India

**Keywords:** Obesity, Gut microbial association, Meta-analysis, Machine learning, Functional contributors

## Abstract

Cohort-specific 16S rRNA sequence-based studies associating gut microbiota with obesity are often marred with contradictory findings regarding community structure and composition leading to “reproducibility crisis” of the signals. Moreover, taxonomic drivers of the obesity-linked gut microbial functional imbalances and their replicability also remains unexplored which should be useful for in-depth understanding of obese host-gut microbiota interaction and, strategizing therapeutics. We addressed these questions through unbiased meta-analysis and further machine-learning validation of 692 curated fecal whole metagenomic sequence datasets from diverse geographical locations. Further, obesity-linked pathway shifts were traced back to their specific drivers by integrating the species and pathway profiles through genomic content of the species. We found reproducible depletion of diversity in obese gut microbiome without any pattern in Firmicutes/Bacteroidetes ratio. Additionally, we also identified obesity-linked robust and reproducible gut microbial species and pathway features. Contributors of these pathway features identified as both dataset-specific and shared across the datasets.
