## Supplemental Table 2 for "Meta-analysis reveals obesity associated gut microbial alteration patterns and reproducible contributors of functional shift"

### Sheet: Table S2
Dataset	P-values
	Alpha diversity			Beta diversity			Firmicutes/Bacteroides ratio
	Shannon diversity index	Simpson diversity index	Gene family richness	Bray-Curtis (Intra-obese vs Intra-control)	Bray-Curtis (Inter-group vs Intra-control)	Bray-Curtis (Inter-group vs Intra-obese)	F/B Ratio
China	0.66	0.65	0.37	0.5926	0.3051	0.1111	0.068
Denmark	0.2	0.24	0.32	6.034e-10	2.901e-06	0.003688	0.6
GBR	0.02	0.0059	0.0053	3.705e-13	6.052e-16	0.5624	0.73
Ireland	0.82	0.76	0.17	3.891e-09	0.0002611	0.0009884	0.59
Japan	0.41	0.34	0.0035	0.02392	0.6029	0.001788	0.0015
Kazakhstan	0.045	0.087	0.074	0.001756	0.3939	0.007789	0.087
Sweden	0.28	0.67	0.025	0.11	0.759	0.02295	0.37
