## Supplemental Table 3 for "Meta-analysis reveals obesity associated gut microbial alteration patterns and reproducible contributors of functional shift"

### Sheet: Table S3
Index	Meta-analysis coefficient (μ)	CI lower bound	CI upper bound	p-value (Random-effect meta-analysis)		p-value, Q-test
Shannon Diversity Index	0.217303	0.0674878	0.367118	0.00447084	0	0.75542
Simpson Diversity Index	0.191325	0.0416452	0.341006	0.0122354	0	0.841221
F/B Ratio	0.0208784	-0.150345	0.192102	0.811112	15.595	0.326907
Bray-Curtis Dissimilarity Index ( Intra-obese vs Intra-control)	0.0700888	-0.106798	0.246975	0.43739	96.3186	1.38313e-24
Bray-Curtis Dissimilarity Index (Inter-group vs Intra-control)	-0.0238955	-0.117643	0.0698516	0.61737	90.2419	1.19582e-08
Bray-Curtis Dissimilarity Index (Inter-group vs Intra-obese)	-0.0831031	-0.173189	0.00698252	0.0705991	88.5363	1.27732e-07
