## Supplemental Table 4 for "Meta-analysis reveals obesity associated gut microbial alteration patterns and reproducible contributors of functional shift"

### Sheet: Table S4.1
Enrichment	Bacteria	Meta-analysis Statistic	Coefficient	FDR	P-Value	Confidence Interval Lower Limit	Confidence Interval Upper Limit	Heterogeneity test Statistic	I^2(%)	Q-test	P-Value
Control enriched	Intestinimonas butyriciproducens (2)		0.411694	1.09598e-05	9.28795e-08	0.260592	0.562797		0.00660621	4.97561	0.546945
	Alistipes indistinctus (3)		0.364841	0.000121266	2.05536e-06	0.214232	0.51545		0	2.37937	0.881716
	* Bifidobacterium longum (14)		0.357673	0.0503716	0.00213559	0.129378	0.585969		47.8248	12.1455	0.0588014
	* Alistipes putredinis (10)		0.320947	0.0688412	0.00977123	0.0774918	0.564402		54.1355	12.3496	0.0546096
	Alistipes shahii (24)		0.28294	0.0688412	0.00821602	0.0731256	0.492755		39.1219	10.5307	0.104009
	* Akkermansia muciniphila		0.265908	0.0551599	0.00462931	0.0818633	0.449953		23.9523	7.50087	0.276996
	Dialister invisus		0.238273	0.0503716	0.00182938	0.0884289	0.388116		0	1.20274	0.976749
	* Alistipes finegoldii (38)		0.237963	0.0688412	0.00906566	0.0592364	0.416689		20.5492	6.33527	0.3867
	* Bacteroides intestinalis (45)		0.23691	0.0802447	0.0129425	0.0500809	0.423739		25.9095	7.42947	0.282948
	Bacteroides cellulosilyticus		0.224062	0.0503716	0.00341502	0.0740615	0.374063		0	5.19879	0.518581
	Ruthenibacterium lactatiformans (31)		0.213111	0.0551599	0.00529028	0.0633372	0.362884		0	1.83921	0.933876
	Bacteroides fragilis		0.212064	0.0551599	0.00560948	0.062002	0.362125		0.00165617	7.24171	0.299072
	Eubacterium siraeum		0.197807	0.0688412	0.00962032	0.0480708	0.347542		0	2.26989	0.89328
	Bacteroides salyersiae		0.187577	0.0802447	0.0141708	0.0376959	0.337459		0.00494761	5.49253	0.482359
	Hungatella hathewayi		0.18581	0.0802447	0.0149609	0.0361461	0.335474		0	1.67455	0.947069
	Oscillibacter sp CAG:241		0.183201	0.0846197	0.0164937	0.0334527	0.33295		0	3.3859	0.759083
Obese enriched	Roseburia faecis		-0.18782	0.0802447	0.014016	-0.337655	-0.037986		0	4.70005	0.582818
	Prevotella copri		-0.197306	0.0688412	0.00991781	-0.347271	-0.0473407		5.4011e-06	6.50662	0.36889
	* Eubacterium rectale (5)		-0.226122	0.0503716	0.00309055	-0.37592	-0.0763237		0	1.34492	0.969123
	Ruminococcus torques (40)		-0.227923	0.0503716	0.00288492	-0.377842	-0.0780035		0	3.40751	0.756232
	Phascolarctobacterium succinatutens		-0.240777	0.0802447	0.014685	-0.43418	-0.047374		30.0887	7.80153	0.253007
	Lachnospira pectinoschiza (7)		-0.242186	0.0551599	0.00536139	-0.412657	-0.0717138		14.6588	8.05578	0.234045
	Clostridium sp CAG:58 (1)		-0.260722	0.0262262	0.000666768	-0.41089	-0.110554		0	5.28051	0.508372
Note:
Species with bold letters are common with top discriminatory features obtained from LODO feature ranking and thus inferred as biomarkers of obese gut microbiome
Values within parenthesis denotes average feature rankings of the respective gut microbial species
Species name marked with asterisk (*) denotes reproducible contributors as identified from FishTaco analyses

### Sheet: Table S4.2
Enrichment	Pathways	Meta-analysis Statistic	Coefficient	FDR	P-Value	Confidence Interval Upper Limit	Confidence Interval Lower Limit	Heterogeneity test Statistic	I^2(%)	Q-test	P-Value
Control enriched	PWY-7234: inosine-5'-phosphate biosynthesis III		0.465958	0.000603968	2.56229e-05	0.682924	0.248992		42.1154	9.85289	0.130985
	PRPP-PWY: superpathway of histidine, purine, and pyrimidine biosynthesis		0.406726	0.00184925	0.000112076	0.613094	0.200357		36.9231	9.04915	0.170833
	FUCCAT-PWY: fucose degradation		0.400033	0.00054221	2.13598e-05	0.584508	0.215558		23.6736	6.18303	0.403003
	PWY-7383: anaerobic energy metabolism (invertebrates, cytosol)		0.395498	8.96743e-05	2.7174e-07	0.546247	0.244749		0	1.9938	0.920268
	PWY66-400: glycolysis VI (metazoan)		0.375379	0.00220797	0.000147198	0.569209	0.181549		29.7123	8.27855	0.218398
	PWY66-399: gluconeogenesis III		0.372809	0.000135613	1.23284e-06	0.523458	0.22216		0	3.10653	0.795362
	PWY-6901: superpathway of glucose and xylose degradation		0.366689	0.00361257	0.000289554	0.564979	0.168399		32.4844	8.30017	0.216927
	PWY-7328: superpathway of UDP-glucose-derived O-antigen building blocks biosynthesis		0.357189	0.000226405	3.43038e-06	0.507963	0.206414		0.000491386	7.30905	0.29321
	P108-PWY: pyruvate fermentation to propanoate I		0.356255	0.00220797	0.000141762	0.539759	0.172751		23.2072	7.65377	0.264582
	GLYCOCAT-PWY: glycogen degradation I (bacterial)		0.352139	0.000243209	4.67415e-06	0.502869	0.201409		0.0105812	6.84984	0.334957
	PWY-5840: superpathway of menaquinol-7 biosynthesis		0.351428	0.00433153	0.000390477	0.545647	0.157209		30.283	8.56382	0.199635
	P161-PWY: acetylene degradation		0.350452	0.000243209	5.15899e-06	0.501141	0.199763		6.17778e-05	6.63029	0.356394
	PWY-2723: trehalose degradation V		0.346306	0.000273903	6.64007e-06	0.496974	0.195638		0.000534355	6.6651	0.352931
	PWY-5845: superpathway of menaquinol-9 biosynthesis		0.338544	0.000363924	1.05631e-05	0.489165	0.187923		0.00655812	6.58019	0.361419
	PWY-5862: superpathway of demethylmenaquinol-9 biosynthesis		0.336766	0.000363924	1.17292e-05	0.487374	0.186158		0.00195379	6.66017	0.35342
	PWY4LZ-257: superpathway of fermentation (Chlamydomonas reinhardtii)		0.336121	0.000363924	1.21308e-05	0.486693	0.185549		0.00444707	6.0471	0.417935
	PWY-5838: superpathway of menaquinol-8 biosynthesis I		0.332205	0.00506205	0.000506205	0.519443	0.144967		25.9281	8.17415	0.22562
	PWY-5863: superpathway of phylloquinol biosynthesis		0.331727	0.00433153	0.000393775	0.515172	0.148281		23.409	8.03657	0.235436
	TCA: TCA cycle I (prokaryotic)		0.331249	0.0126678	0.00184259	0.539705	0.122793		38.4914	9.27323	0.158785
	PWY-5897: superpathway of menaquinol-11 biosynthesis		0.330947	0.00512349	0.000558926	0.518916	0.142978		26.4052	8.258	0.219804
	PWY-5898: superpathway of menaquinol-12 biosynthesis		0.330947	0.00512349	0.000558926	0.518916	0.142978		26.4052	8.258	0.219804
	PWY-5899: superpathway of menaquinol-13 biosynthesis		0.330947	0.00512349	0.000558926	0.518916	0.142978		26.4052	8.258	0.219804
	PWY-5861: superpathway of demethylmenaquinol-8 biosynthesis		0.32704	0.0053246	0.000613136	0.514149	0.139931		25.8569	8.23164	0.221619
	PWY-5791: 1,4-dihydroxy-2-naphthoate biosynthesis II (plants)		0.319752	0.00482996	0.000468359	0.498901	0.140604		20.5631	7.86297	0.248315
	PWY-5837: 1,4-dihydroxy-2-naphthoate biosynthesis I		0.319752	0.00482996	0.000468359	0.498901	0.140604		20.5631	7.86297	0.248315
	FUC-RHAMCAT-PWY: superpathway of fucose and rhamnose degradation		0.3189	0.000800393	3.74823e-05	0.470515	0.167284		0.917522	3.62941	0.72668
	PWY0-781: aspartate superpathway		0.31294	0.017137	0.0027523	0.517792	0.108089		36.5054	9.28962	0.157933
	P4-PWY: superpathway of L-lysine, L-threonine and L-methionine biosynthesis I		0.312702	0.018526	0.00319994	0.520611	0.104793		38.1788	9.6006	0.142511
	P441-PWY: superpathway of N-acetylneuraminate degradation		0.308757	0.0053246	0.00060992	0.485333	0.132182		18.6652	7.64899	0.264963
	PWY-6969: TCA cycle V (2-oxoglutarate ferredoxin oxidoreductase)		0.307423	0.00113035	6.16552e-05	0.457818	0.157029		0.00151783	6.05012	0.417599
	PWY-6731: starch degradation III		0.307115	0.00113035	6.15031e-05	0.457337	0.156893		0	2.85091	0.827313
	PWY0-1297: superpathway of purine deoxyribonucleosides degradation		0.304401	0.0301974	0.00594797	0.521301	0.0875001		42.8664	10.547	0.103427
	GLUCOSE1PMETAB-PWY: glucose and glucose-1-phosphate degradation		0.28362	0.00309376	0.000215626	0.43386	0.13338		0	5.55252	0.475132
	PWY0-881: superpathway of fatty acid biosynthesis I (E. coli)		0.279596	0.00340364	0.000257852	0.429554	0.129637		0	0.738475	0.993623
	P124-PWY: Bifidobacterium shunt		0.272326	0.0169767	0.00267511	0.450077	0.0945753		19.6949	7.51138	0.276129
	PWY-7198: pyrimidine deoxyribonucleotides de novo biosynthesis IV		0.256873	0.00666583	0.00078778	0.406844	0.106902		0	3.09257	0.797142
	HEME-BIOSYNTHESIS-II: heme biosynthesis I (aerobic)		0.254869	0.0294505	0.00562237	0.43527	0.0744686		21.7435	7.72496	0.258954
	PWY-7211: superpathway of pyrimidine deoxyribonucleotides de novo biosynthesis		0.240598	0.0120299	0.00167689	0.390672	0.0905232		0.0112859	6.0815	0.414123
	METHGLYUT-PWY: superpathway of methylglyoxal degradation		0.238497	0.0126678	0.00183221	0.388503	0.0884902		0.000224813	5.29123	0.50704
	GLUDEG-I-PWY: GABA shunt		0.227602	0.0339875	0.00690049	0.392723	0.0624813		10.8927	7.46	0.280391
	P461-PWY: hexitol fermentation to lactate, formate, ethanol and acetate		0.22756	0.0178181	0.00291569	0.377404	0.0777158		0	3.13078	0.792263
	PWY-5860: superpathway of demethylmenaquinol-6 biosynthesis I		0.222908	0.0250591	0.00455619	0.376914	0.0689017		2.86671	7.18109	0.304425
	PWY-5850: superpathway of menaquinol-6 biosynthesis I		0.221755	0.0302165	0.00604329	0.380066	0.0634435		6.01008	7.25335	0.298051
	PWY-5896: superpathway of menaquinol-10 biosynthesis		0.215147	0.0267355	0.00494201	0.36517	0.0651251		0.014904	7.01136	0.319798
	GLYOXYLATE-BYPASS: glyoxylate cycle		0.201028	0.0403627	0.00855023	0.350867	0.0511886		0	5.02526	0.540578
Obese enriched	PWY-1042: glycolysis IV (plant cytosol)		-0.207262	0.0403627	0.00856179	-0.052749	-0.361775		3.35285	5.16238	0.523162
	PWY-7111: pyruvate fermentation to isobutanol (engineered)		-0.23748	0.0129005	0.00191553	-0.0874804	-0.387479		0.00410803	5.18539	0.520264
	PWY-6936: seleno-amino acid biosynthesis		-0.245872	0.00994193	0.00132559	-0.095765	-0.395978		0.00451985	6.38863	0.381091
	ILEUSYN-PWY: L-isoleucine biosynthesis I (from threonine)		-0.248804	0.00882733	0.00115023	-0.0988023	-0.398806		0	4.39606	0.623242
	VALSYN-PWY: L-valine biosynthesis		-0.248804	0.00882733	0.00115023	-0.0988023	-0.398806		0	4.39606	0.623242
	COMPLETE-ARO-PWY: superpathway of aromatic amino acid biosynthesis		-0.263213	0.0269732	0.00506769	-0.0791448	-0.447281		23.9223	8.94881	0.176478
	PWY-5097: L-lysine biosynthesis VI		-0.26922	0.0182148	0.00309099	-0.090868	-0.447572		20.2208	6.31501	0.388843
	PWY-6897: thiamin salvage II		-0.276073	0.00369495	0.000313511	-0.125931	-0.426215		0	4.47131	0.61317
	THISYNARA-PWY: superpathway of thiamin diphosphate biosynthesis III (eukaryotes)		-0.277119	0.00361257	0.000295574	-0.127044	-0.427193		0	3.12008	0.793631
	PWY-7221: guanosine ribonucleotides de novo biosynthesis		-0.281764	0.0358389	0.00738499	-0.0756219	-0.487905		37.471	8.95015	0.176401
	PWY0-1586: peptidoglycan maturation (meso-diaminopimelate containing)		-0.288295	0.0165844	0.00251279	-0.101304	-0.475286		26.186	7.1679	0.305599
	HISTSYN-PWY: L-histidine biosynthesis		-0.297552	0.00180597	0.00010398	-0.147288	-0.447815		0	4.65267	0.589067
	PWY-6163: chorismate biosynthesis from 3-dehydroquinate		-0.308527	0.0182148	0.00306458	-0.104318	-0.512736		36.2394	8.93769	0.177113
	PWY-7237: myo-, chiro- and scillo-inositol degradation		-0.315735	0.000800393	3.88069e-05	-0.165332	-0.466139		0.000289933	5.3122	0.504439
	PWY-6122: 5-aminoimidazole ribonucleotide biosynthesis II		-0.321885	0.0217658	0.00389146	-0.103347	-0.540424		43.6089	10.7049	0.0979366
	PWY-6277: superpathway of 5-aminoimidazole ribonucleotide biosynthesis		-0.321885	0.0217658	0.00389146	-0.103347	-0.540424		43.6089	10.7049	0.0979366
	PWY-7357: thiamin formation from pyrithiamine and oxythiamine (yeast)		-0.326252	0.00054221	2.1169e-05	-0.175872	-0.476631		0	3.74542	0.711082
	PANTO-PWY: phosphopantothenate biosynthesis I		-0.336622	0.0166115	0.00256724	-0.117816	-0.555429		43.6665	10.2606	0.114096
	PYRIDNUCSYN-PWY: NAD biosynthesis I (from aspartate)		-0.337349	0.029975	0.00581334	-0.0976241	-0.577074		52.6298	12.2462	0.0566973
	PANTOSYN-PWY: pantothenate and coenzyme A biosynthesis I		-0.338245	0.0104853	0.00142981	-0.130331	-0.54616		38.0528	9.59259	0.142891
	PWY0-1319: CDP-diacylglycerol biosynthesis II		-0.351156	0.00799401	0.000988378	-0.142203	-0.560109		38.5701	9.59371	0.142838
	PWY-5667: CDP-diacylglycerol biosynthesis I		-0.351316	0.00799401	0.000993195	-0.142181	-0.560451		38.6666	9.61227	0.141959
	PWY-6151: S-adenosyl-L-methionine cycle I		-0.37472	0.000173251	2.10001e-06	-0.219892	-0.529549		2.9313	4.28479	0.638197
	TRPSYN-PWY: L-tryptophan biosynthesis		-0.378287	0.000135613	8.79996e-07	-0.22749	-0.529084		0.000968485	5.19497	0.519061
	RIBOSYN2-PWY: flavin biosynthesis I (bacteria and plants)		-0.407828	0.00340364	0.00025192	-0.18945	-0.626206		43.1057	10.3827	0.109432

### Sheet: Table S4.3
Enrichment	Pathway parent class	Pathways	Meta-analysis Statistic	Coefficient	FDR	P-Value	Confidence Interval Upper Limit	Confidence Interval Lower Limit	Heterogeneity test Statistic	I^2(%)	Q-test	P-Value
Control enriched	Purine and pyrimidine biosynthesis	PWY-7234: inosine-5'-phosphate biosynthesis III		0.465958	0.000603968	2.56229e-05	0.682924	0.248992		42.1154	9.85289	0.130985
		PRPP-PWY: superpathway of histidine, purine, and pyrimidine biosynthesis		0.406726	0.00184925	0.000112076	0.613094	0.200357		36.9231	9.04915	0.170833
	Fermentation	PWY-7383: anaerobic energy metabolism (invertebrates, cytosol)		0.395498	8.96743e-05	2.7174e-07	0.546247	0.244749		0	1.9938	0.920268
		P108-PWY: pyruvate fermentation to propanoate I		0.356255	0.00220797	0.000141762	0.539759	0.172751		23.2072	7.65377	0.264582
		P161-PWY: acetylene degradation		0.350452	0.000243209	5.15899e-06	0.501141	0.199763		6.17778e-05	6.63029	0.356394
	Carbohydrate metabolism	FUCCAT-PWY: fucose degradation		0.400033	0.00054221	2.13598e-05	0.584508	0.215558		23.6736	6.18303	0.403003
		PWY66-400: glycolysis VI (metazoan)		0.375379	0.00220797	0.000147198	0.569209	0.181549		29.7123	8.27855	0.218398
		PWY66-399: gluconeogenesis III		0.372809	0.000135613	1.23284e-06	0.523458	0.22216		0	3.10653	0.795362
		PWY-6901: superpathway of glucose and xylose degradation		0.366689	0.00361257	0.000289554	0.564979	0.168399		32.4844	8.30017	0.216927
		GLYCOCAT-PWY: glycogen degradation I (bacterial)		0.352139	0.000243209	4.67415e-06	0.502869	0.201409		0.0105812	6.84984	0.334957
	Nucleotide sugar biosynthesis	PWY-7328: superpathway of UDP-glucose-derived O-antigen building blocks biosynthesis		0.357189	0.000226405	3.43038e-06	0.507963	0.206414		0.000491386	7.30905	0.29321
	Menaquinol biosynthesis	PWY-5840: superpathway of menaquinol-7 biosynthesis		0.351428	0.00433153	0.000390477	0.545647	0.157209		30.283	8.56382	0.199635
Obese enriched	Enzyme cofactor biosynthesis	RIBOSYN2-PWY: flavin biosynthesis I (bacteria and plants)		-0.407828	0.00340364	0.00025192	-0.18945	-0.626206		43.1057	10.3827	0.109432
		PWY-6151: S-adenosyl-L-methionine cycle I		-0.37472	0.000173251	2.10001e-06	-0.219892	-0.529549		2.9313	4.28479	0.638197
	Amino acid biosynthesis	TRPSYN-PWY: L-tryptophan biosynthesis		-0.378287	0.000135613	8.79996e-07	-0.22749	-0.529084		0.000968485	5.19497	0.519061
	Phospholipid biosynthesis	PWY0-1319: CDP-diacylglycerol biosynthesis II		-0.351156	0.00799401	0.000988378	-0.142203	-0.560109		38.5701	9.59371	0.142838
		PWY-5667: CDP-diacylglycerol biosynthesis I		-0.351316	0.00799401	0.000993195	-0.142181	-0.560451		38.6666	9.61227	0.141959
