## Supplemental Table 5 for "Meta-analysis reveals obesity associated gut microbial alteration patterns and reproducible contributors of functional shift"

### Sheet: Table S5
Prediction mode	P-value
	Taxa level (MetaPhlAn3)		Function level (HUMAnN3 )
Cross validation (CV)	1.307e-09		3.199e-09
Cross study validation (CSV)	3.192e-07		5.24e-12
Leave one dataset out (LODO)	3.817e-09		1.975e-10
NOTE:
CV= Corss validation
CSV= Cross Study validation
LODO= Leave one dataset out
