## Supplemental Table 6 for "Meta-analysis reveals obesity associated gut microbial alteration patterns and reproducible contributors of functional shift"

### Sheet: Table S6
Pathways	GBR	Ireland	Kazakhstan	Sweden	Japan	Denmark	China	Median rank	Final rank
LACTOSECAT-PWY: lactose and galactose degradation I	19	1	1	6	1	1	2	1	1
PWY-7383: anaerobic energy metabolism (invertebrates, cytosol)	12	4	2	1	2	6	1	2	2				NOTE:
PWY66-399: gluconeogenesis III	17	2	9	3	6	5	3	5	5				Pathways marked with bold letters were also identified in pathway-level meta-analysis (See Figure 3D)
PWY0-1586: peptidoglycan maturation (meso-diaminopimelate containing)	28	10	3	2	3	7	5	5	4
PWY-6595: superpathway of guanosine nucleotides degradation (plants)	124	3	5	4	7	2	7	5	3
PWY-7316: dTDP-N-acetylviosamine biosynthesis	3	19	7	5	34	10	6	7	6
GLUCONEO-PWY: gluconeogenesis I	15	5	6	8	8	3	14	8	7
PWY0-162: superpathway of pyrimidine ribonucleotides de novo biosynthesis	51	8	4	7	4	11	8	8	8		80	80
PWY0-1297: superpathway of purine deoxyribonucleosides degradation	8	11	40	11	10	50	10	11	9		70	70
PWY-6507: 4-deoxy-L-threo-hex-4-enopyranuronate degradation	9	16	8	9	22	18	12	12	10		60	60
PWY-6876: isopropanol biosynthesis	5	13	12	10	69	9	19	12	11		50	50
PWY-7234: inosine-5'-phosphate biosynthesis III	1	7	27	14	11	37	56	14	12		40	40
RUMP-PWY: formaldehyde oxidation I	205	64	17	17	23	17	16	17	13		30	30
P163-PWY: L-lysine fermentation to acetate and butanoate	87	6	26	18	5	4	30	18	14		20	20
P441-PWY: superpathway of N-acetylneuraminate degradation	10	34	35	13	20	74	15	20	15		10	10
PWY-6151: S-adenosyl-L-methionine cycle I	20	9	92	23	13	38	38	23	16		0	0
PWY-6317: galactose degradation I (Leloir pathway)	127	24	16	63	24	8	68	24	17
PWY66-409: superpathway of purine nucleotide salvage	43	54	41	15	9	27	21	27	19
PWY-7197: pyrimidine deoxyribonucleotide phosphorylation	69	85	10	27	65	15	13	27	18
PPGPPMET-PWY: ppGpp biosynthesis	44	18	39	26	28	88	27	28	20
PWY0-166: superpathway of pyrimidine deoxyribonucleotides de novo biosynthesis (E. coli)	66	29	14	16	88	41	4	29	21
PWY-5136: fatty acid &beta;-oxidation II (peroxisome)	199	28	46	20	30	55	23	30	22
GALACTUROCAT-PWY: D-galacturonate degradation I	31	65	11	25	40	14	32	31	23
P108-PWY: pyruvate fermentation to propanoate I	24	12	22	33	44	72	40	33	24
PWY-7332: superpathway of UDP-N-acetylglucosamine-derived O-antigen building blocks biosynthesis	7	67	25	37	33	23	86	33	25
P124-PWY: Bifidobacterium shunt	22	14	68	34	61	35	11	34	26
PWY-5100: pyruvate fermentation to acetate and lactate II	2	48	21	32	66	47	34	34	27
GLYCOLYSIS-E-D: superpathway of glycolysis and Entner-Doudoroff	26	35	34	58	90	25	65	35	28
PWY-5941: glycogen degradation II (eukaryotic)	102	50	37	12	12	31	36	36	30
PWY-7315: dTDP-N-acetylthomosamine biosynthesis	45	53	36	36	36	58	20	36	31
PWY-5484: glycolysis II (from fructose 6-phosphate)	35	36	118	75	35	30	140	36	29
PWY-6527: stachyose degradation	52	37	18	50	29	12	53	37	32
RHAMCAT-PWY: L-rhamnose degradation I	54	41	23	35	71	33	37	37	33
PWY66-400: glycolysis VI (metazoan)	30	38	67	54	16	20	66	38	34
GALACT-GLUCUROCAT-PWY: superpathway of hexuronide and hexuronate degradation	48	39	15	31	43	19	41	39	35
PWY-6859: all-trans-farnesol biosynthesis	62	113	20	39	38	69	17	39	36
PWY-2941: L-lysine biosynthesis II	83	73	32	40	64	42	22	42	37
PWY-7560: methylerythritol phosphate pathway II	4	129	24	43	42	40	74	42	38
GLCMANNANAUT-PWY: superpathway of N-acetylglucosamine, N-acetylmannosamine and N-acetylneuraminate degradation	23	27	82	44	68	28	45	44	40
COBALSYN-PWY: adenosylcobalamin salvage from cobinamide I	34	44	19	52	85	43	70	44	39
P42-PWY: incomplete reductive TCA cycle	27	56	45	45	39	54	98	45	41
PWY-7237: myo-, chiro- and scillo-inositol degradation	65	21	33	46	77	34	52	46	42
PWY-7187: pyrimidine deoxyribonucleotides de novo biosynthesis II	90	47	13	19	62	52	9	47	46
PWY-6470: peptidoglycan biosynthesis V (&beta;-lactam resistance)	40	61	54	22	14	57	47	47	44
P161-PWY: acetylene degradation	47	15	115	51	27	78	44	47	43
PWY-6892: thiazole biosynthesis I (E. coli)	167	42	55	47	56	29	31	47	45
PWY-7208: superpathway of pyrimidine nucleobases salvage	147	25	50	62	45	48	69	50	47
PWY0-1479: tRNA processing	55	82	69	24	32	53	33	53	48
GLYCOLYSIS: glycolysis I (from glucose 6-phosphate)	88	20	74	70	21	24	55	55	49
PWY-621: sucrose degradation III (sucrose invertase)	131	31	52	28	57	68	67	57	50
PWY-6545: pyrimidine deoxyribonucleotides de novo biosynthesis III	91	58	49	59	83	67	28	59	52
POLYISOPRENSYN-PWY: polyisoprenoid biosynthesis (E. coli)	133	127	47	56	19	85	59	59	51
PWY-6895: superpathway of thiamin diphosphate biosynthesis II	11	40	60	67	54	79	63	60	53
PWY-7456: mannan degradation	84	32	42	60	60	73	42	60	54
PWY-6936: seleno-amino acid biosynthesis	79	81	31	29	72	16	61	61	55
PWY-7184: pyrimidine deoxyribonucleotides de novo biosynthesis I	185	75	29	66	55	61	25	61	56
PWY-6969: TCA cycle V (2-oxoglutarate:ferredoxin oxidoreductase)	64	17	28	90	18	70	71	64	57
PWY-5384: sucrose degradation IV (sucrose phosphorylase)	13	46	85	68	150	126	26	68	58
METHGLYUT-PWY: superpathway of methylglyoxal degradation	143	59	70	80	107	59	24	70	59
P185-PWY: formaldehyde assimilation III (dihydroxyacetone cycle)	117	109	76	21	75	66	29	75	60
PWY-5505: L-glutamate and L-glutamine biosynthesis	25	100	38	74	86	109	75	75	61
TRPSYN-PWY: L-tryptophan biosynthesis	41	77	80	106	15	46	76	76	63
PWY-5667: CDP-diacylglycerol biosynthesis I	29	117	59	73	76	223	174	76	62
PWY-1861: formaldehyde assimilation II (RuMP Cycle)	85	89	84	38	78	21	18	78	64
PWY0-1319: CDP-diacylglycerol biosynthesis II	32	131	64	69	79	229	173	79	65
PRPP-PWY: superpathway of histidine, purine, and pyrimidine biosynthesis	33	132	30	86	25	146	80	80	66
PWY-7196: superpathway of pyrimidine ribonucleosides salvage	119	26	72	78	114	80	93	80	67
PWY66-398: TCA cycle III (animals)	269	90	62	82	73	22	133	82	68
FUCCAT-PWY: fucose degradation	80	138	91	53	31	104	83	83	69
PWY4LZ-257: superpathway of fermentation (Chlamydomonas reinhardtii)	107	23	120	71	84	94	73	84	71
PWY-5005: biotin biosynthesis II	109	105	81	84	143	13	46	84	70
NONOXIPENT-PWY: pentose phosphate pathway (non-oxidative branch)	142	30	125	92	96	63	129	96	72
PWY-622: starch biosynthesis	122	211	212	30	26	32	115	115	73
P125-PWY: superpathway of (R,R)-butanediol biosynthesis	165	230	191	136	17	151	124	151	74
PWY-5392: reductive TCA cycle II	231	22	235	199	166	26	135	166	75
NONMEVIPP-PWY: methylerythritol phosphate pathway I	14	199	161	207	179	164	199	179	76
PWY-5121: superpathway of geranylgeranyl diphosphate biosynthesis II (via MEP)	21	177	197	187	183	172	181	181	77
PWY-6270: isoprene biosynthesis I	16	214	154	201	187	159	217	187	78
PWY-7392: taxadiene biosynthesis (engineered)	6	185	195	197	191	170	223	191	79
PWY-6163: chorismate biosynthesis from 3-dehydroquinate	18	260	222	246	246	272	272	246	80
