## Supplemental Table 7 for "Meta-analysis reveals obesity associated gut microbial alteration patterns and reproducible contributors of functional shift"

### Sheet: Table S7.1
Datasets	Control-enriched signature pathways																								Obese-enriched signature pathways
	Fucose degradation		Glycogen degradation I (bacterial)		Pyruvate fermentation to propanoate I		Acetylene degradation		Superpathway of histidine, purine, and pyrimidine biosynthesis		Superpathway of menaquinol-7 biosynthesis		Superpathway of glucose and xylose degradation		Inosine-5'-phosphate biosynthesis III		Superpathway of UDP-glucose-derived O-antigen building blocks biosynthesis		Anaerobic energy metabolism (invertebrates, cytosol)		Gluconeogenesis III		Glycolysis VI (metazoan)		Flavin biosynthesis I (bacteria and plants)		L-tryptophan biosynthesis		CDP-diacylglycerol biosynthesis I		S-adenosyl-L-methionine cycle I		CDP-diacylglycerol biosynthesis II
	Direct contributors	Indirect contributors	Direct contributors	Indirect contributors	Direct contributors	Indirect contributors	Direct contributors	Indirect contributors	Direct contributors	Indirect contributors	Direct contributors	Indirect contributors	Direct contributors	Indirect contributors	Direct contributors	Indirect contributors	Direct contributors	Indirect contributors	Direct contributors	Indirect contributors	Direct contributors	Indirect contributors	Direct contributors	Indirect contributors	Direct contributors	Indirect contributors	Direct contributors	Indirect contributors	Direct contributors	Indirect contributors	Direct contributors	Indirect contributors	Direct contributors	Indirect contributors
Sweden	Bifidobacterium adolescentis Akkermansia muciniphila Methanobrevibacter smithii Eubacterium siraeum Escherichia coli	Eubacterium sp CAG:251 Roseburia intestinalis Eubacterium hallii Eubacterium rectale Roseburia faecis	Bacteroides cellulosilyticus Bifidobacterium adolescentis Bifidobacterium longum Bacteroides intestinalis Escherichia coli	Eubacterium sp CAG:251 Eubacterium hallii Roseburia intestinalis Roseburia faecis Anaerostipes hadrus	Bifidobacterium adolescentis Methanobrevibacter smithii Barnesiella intestinihominis Parasutterella excrementihominis Alistipes putredinis	Eubacterium hallii Roseburia intestinalis Roseburia faecis Bacteroides uniformis Bacteroides plebeius	Coprococcus eutactus Bifidobacterium adolescentis Firmicutes bacterium CAG:170 Butyrivibrio crossotus Escherichia coli	Anaerostipes hadrus Roseburia faecis Roseburia intestinalis Bacteroides uniformis Eubacterium rectale	Eubacterium siraeum Butyrivibrio crossotus Bacteroides intestinalis Alistipes putredinis Escherichia coli	Ruminococcus bicirculans Eubacterium sp CAG:251 Eubacterium hallii Roseburia intestinalis Bacteroides uniformis	Bifidobacterium bifidum Bifidobacterium adolescentis Akkermansia muciniphila Bacteroides vulgatus Escherichia coli	Ruminococcus bromii Roseburia intestinalis Bacteroides uniformis Anaerostipes hadrus Eubacterium rectale	Collinsella aerofaciens Bifidobacterium bifidum Coprococcus eutactus Alistipes putredinis Escherichia coli	Ruminococcus bicirculans Eubacterium hallii Dorea longicatena Eubacterium sp CAG:251 Roseburia intestinalis	Alistipes finegoldii Collinsella aerofaciens Bacteroides intestinalis Alistipes putredinis Escherichia coli	Eubacterium sp CAG:251 Eubacterium hallii Eubacterium rectale Bacteroides uniformis Bacteroides plebeius	Bacteroides cellulosilyticus Bifidobacterium adolescentis Bifidobacterium longum Bacteroides intestinalis Escherichia coli	Ruminococcus bicirculans Roseburia faecis Eubacterium sp CAG:251 Eubacterium rectale Anaerostipes hadrus	Eubacterium siraeum Akkermansia muciniphila Butyrivibrio crossotus Clostridium sp CAG:413 Firmicutes bacterium CAG:170	Bacteroides dorei Eubacterium hallii Eubacterium sp CAG:251 Ruminococcus bicirculans Roseburia intestinalis	Alistipes finegoldii Bifidobacterium bifidum Akkermansia muciniphila Alistipes putredinis Methanobrevibacter smithii	Dorea longicatena Eubacterium sp CAG:251 Ruminococcus bicirculans Eubacterium hallii Roseburia intestinalis	Akkermansia muciniphila Alistipes putredinis Firmicutes bacterium CAG:170 Escherichia coli Butyrivibrio crossotus	Ruminococcus bicirculans Eubacterium rectale Eubacterium hallii Eubacterium sp CAG:251 Roseburia intestinalis	Faecalibacterium prausnitzii Roseburia faecis Bacteroides uniformis Eubacterium rectale Anaerostipes hadrus	Eubacterium sp CAG:180 Firmicutes bacterium CAG:170 Prevotella copri Eubacterium siraeum Escherichia coli	Anaerostipes hadrus Ruminococcus bicirculans Eubacterium eligens Eubacterium rectale Eubacterium hallii	Eubacterium sp CAG:180 Firmicutes bacterium CAG:170 Eubacterium siraeum Alistipes putredinis Escherichia coli	Firmicutes bacterium CAG:83 Ruminococcus bromii Bacteroides uniformis Eubacterium rectale Anaerostipes hadrus	Eubacterium sp CAG:180 Prevotella copri Eubacterium siraeum Methanobrevibacter smithii Escherichia coli	Fusicatenibacter saccharivorans Ruminococcus bromii Bacteroides uniformis Eubacterium rectale Anaerostipes hadrus	Eubacterium sp CAG:180 Eubacterium siraeum Alistipes putredinis Methanobrevibacter smithii Escherichia coli	Roseburia faecis Bacteroides uniformis Eubacterium hallii Eubacterium rectale Anaerostipes hadrus	Bacteroides intestinalis Prevotella copri Eubacterium siraeum Methanobrevibacter smithii Escherichia coli
Japan	Klebsiella pneumoniae Bacteroides fragilis Haemophilus parainfluenzae Eubacterium siraeum Escherichia coli	Bacteroides caccae Prevotella copri Blautia wexlerae Prevotella stercorea Parabacteroides distasonis	Eubacterium eligens Klebsiella pneumoniae Bacteroides fragilis Escherichia coli Bifidobacterium longum	Bacteroides uniformis Prevotella copri Bifidobacterium adolescentis Eubacterium sp CAG:180 Parabacteroides distasonis	Klebsiella quasipneumoniae Escherichia coli Bacteroides fragilis Alistipes putredinis Faecalibacterium prausnitzii	Collinsella aerofaciens Lachnospira pectinoschiza Eubacterium sp CAG:180 Prevotella stercorea Prevotella copri	Eubacterium eligens Klebsiella pneumoniae Klebsiella variicola Ruminococcus bicirculans Escherichia coli	Lachnospira pectinoschiza Bacteroides uniformis Prevotella stercorea Ruminococcus bromii Parabacteroides distasonis	Faecalibacterium prausnitzii Bacteroides fragilis Bifidobacterium pseudocatenulatum Anaerostipes hadrus Escherichia coli	Bifidobacterium adolescentis Roseburia intestinalis Eubacterium sp CAG:180 Parabacteroides distasonis Prevotella copri	Phascolarctobacterium faecium Coprococcus comes Klebsiella pneumoniae Bacteroides fragilis Escherichia coli	Bacteroides dorei Lachnospira pectinoschiza Bacteroides uniformis Prevotella stercorea Parabacteroides distasonis	Escherichia coli Streptococcus salivarius Faecalibacterium prausnitzii Bacteroides fragilis Bifidobacterium pseudocatenulatum	Megamonas funiformis Eubacterium sp CAG:38 Bifidobacterium adolescentis Prevotella stercorea Prevotella copri	Streptococcus parasanguinis Escherichia coli Bifidobacterium pseudocatenulatum Alistipes putredinis Streptococcus salivarius	Bacteroides uniformis Ruminococcus bromii Bifidobacterium adolescentis Parabacteroides distasonis Prevotella copri	Eubacterium eligens Klebsiella pneumoniae Bacteroides fragilis Escherichia coli Bifidobacterium longum	Lachnospira pectinoschiza Ruminococcus bromii Bacteroides uniformis Bifidobacterium adolescentis Parabacteroides distasonis	Coprococcus comes Phascolarctobacterium faecium Turicibacter sanguinis Klebsiella pneumoniae Faecalibacterium prausnitzii	Bacteroides vulgatus Bacteroides caccae Ruminococcus bromii Parabacteroides distasonis Eubacterium sp CAG:180	Phascolarctobacterium faecium Bacteroides fragilis Klebsiella pneumoniae Bifidobacterium longum Faecalibacterium prausnitzii	Eubacterium sp CAG:38 Lachnospira pectinoschiza Bacteroides caccae Parabacteroides distasonis Eubacterium sp CAG:180	Escherichia coli Bifidobacterium pseudocatenulatum Bacteroides fragilis Bifidobacterium longum Streptococcus salivarius	Ruminococcus bromii Bacteroides caccae Bifidobacterium adolescentis Eubacterium sp CAG:180 Prevotella copri	Fusobacterium mortiferum Eubacterium sp CAG:180 Brachyspira sp CAG:700 Parabacteroides distasonis Prevotella copri	Escherichia coli Streptococcus salivarius Eubacterium eligens Bifidobacterium pseudocatenulatum Bifidobacterium longum	Ruminococcus torques Roseburia faecis Phascolarctobacterium succinatutens Megamonas funiformis Lachnospira pectinoschiza	Alistipes putredinis Anaerostipes hadrus Escherichia coli Bifidobacterium longum Faecalibacterium prausnitzii	Fusobacterium mortiferum Bacteroides uniformis Bacteroides stercoris Prevotella stercorea Collinsella aerofaciens	Eubacterium eligens Bifidobacterium pseudocatenulatum Streptococcus parasanguinis Escherichia coli Bifidobacterium longum	Bacteroides massiliensis Collinsella aerofaciens Lachnospira pectinoschiza Bacteroides uniformis Prevotella copri	Alistipes putredinis Streptococcus parasanguinis Escherichia coli Eubacterium eligens Bacteroides fragilis	Bacteroides uniformis Bacteroides stercoris Fusobacterium mortiferum Prevotella stercorea Collinsella aerofaciens	Bifidobacterium pseudocatenulatum Eubacterium eligens Streptococcus parasanguinis Escherichia coli Bifidobacterium longum
Denmark	Bacteroides uniformis Bacteroides vulgatus Bacteroides cellulosilyticus Bacteroides intestinalis Akkermansia muciniphila	Ruminococcus bromii Paraprevotella xylaniphila Prevotella stercorea Klebsiella pneumoniae Prevotella copri	Clostridium sp CAG:167 Proteobacteria bacterium CAG:139 Clostridium sp CAG:413 Oscillibacter sp CAG:241 Bacteroides uniformis	Ruminococcus bromii Eubacterium rectale Paraprevotella xylaniphila Bacteroides dorei Prevotella copri	Bacteroides uniformis Alistipes finegoldii Barnesiella intestinihominis Parabacteroides distasonis Alistipes putredinis	Ruminococcus bromii Eubacterium rectale Bacteroides sp CAG:661 Bacteroides dorei Prevotella copri	Firmicutes bacterium CAG:170 Barnesiella intestinihominis Butyrivibrio crossotus Bacteroides intestinalis Akkermansia muciniphila	Bacteroides eggerthii Eubacterium rectale Paraprevotella xylaniphila Bacteroides dorei Prevotella copri	Alistipes finegoldii Bacteroides cellulosilyticus Akkermansia muciniphila Bacteroides intestinalis Alistipes putredinis	Prevotella sp CAG:279 Bacteroides eggerthii Eubacterium rectale Paraprevotella xylaniphila Prevotella copri	Oscillibacter sp CAG:241 Barnesiella intestinihominis Bacteroides vulgatus Bacteroides cellulosilyticus Akkermansia muciniphila	Eubacterium rectale Ruminococcus bromii Paraprevotella xylaniphila Klebsiella pneumoniae Prevotella copri	Barnesiella intestinihominis Bacteroides vulgatus Bacteroides cellulosilyticus Fusicatenibacter saccharivorans Bacteroides intestinalis	Prevotella sp CAG:279 Bacteroides eggerthii Eubacterium rectale Paraprevotella xylaniphila Prevotella copri	Bacteroides cellulosilyticus Bacteroides xylanisolvens Alistipes finegoldii Bifidobacterium adolescentis Alistipes putredinis	Prevotella sp CAG:279 Bacteroides eggerthii Eubacterium rectale Paraprevotella xylaniphila Prevotella copri	Bacteroides ovatus Bacteroides uniformis Oscillibacter sp CAG:241 Faecalibacterium prausnitzii Alistipes putredinis	Prevotella sp CAG:279 Ruminococcus bromii Eubacterium rectale Paraprevotella xylaniphila Prevotella copri	Bifidobacterium adolescentis Firmicutes bacterium CAG:170 Butyrivibrio crossotus Bacteroides intestinalis Akkermansia muciniphila	Eubacterium rectale Bacteroides finegoldii Paraprevotella xylaniphila Bacteroides dorei Prevotella copri	Butyrivibrio crossotus Bacteroides intestinalis Alistipes putredinis Odoribacter splanchnicus Akkermansia muciniphila	Prevotella sp CAG:279 Bacteroides eggerthii Eubacterium rectale Paraprevotella xylaniphila Prevotella copri	Barnesiella intestinihominis Butyrivibrio crossotus Bifidobacterium adolescentis Bacteroides intestinalis Akkermansia muciniphila	Prevotella sp CAG:279 Bacteroides eggerthii Eubacterium rectale Paraprevotella xylaniphila Prevotella copri	Eubacterium rectale Bacteroides dorei Paraprevotella xylaniphila Bacteroides eggerthii Prevotella copri	Fusicatenibacter saccharivorans Firmicutes bacterium CAG:170 Alistipes finegoldii Bacteroides cellulosilyticus Alistipes putredinis	Roseburia intestinalis Eubacterium sp CAG:180 Prevotella copri Eubacterium rectale Ruminococcus bromii	Barnesiella intestinihominis Faecalibacterium prausnitzii Alistipes finegoldii Bacteroides cellulosilyticus Alistipes putredinis	Ruminococcus gnavus Bacteroides dorei Eubacterium sp CAG:180 Ruminococcus bromii Prevotella copri	Akkermansia muciniphila Lachnospira pectinoschiza Bacteroides cellulosilyticus Bacteroides intestinalis Alistipes putredinis	Paraprevotella xylaniphila Eubacterium rectale Bacteroides eggerthii Ruminococcus bromii Prevotella copri	Barnesiella intestinihominis Prevotella sp CAG:617 Parabacteroides distasonis Alistipes finegoldii Alistipes putredinis	Ruminococcus gnavus Eubacterium sp CAG:180 Bacteroides dorei Ruminococcus bromii Prevotella copri	Fusicatenibacter saccharivorans Lachnospira pectinoschiza Bacteroides cellulosilyticus Bacteroides intestinalis Alistipes putredinis
Kazakhstan	Blautia obeum Escherichia coli Dorea longicatena Akkermansia muciniphila Gemmiger formicilis	Collinsella aerofaciens Eubacterium siraeum Prevotella copri Bacteroides dorei Prevotella sp CAG:520	Alistipes putredinis Roseburia inulinivorans Escherichia coli Bacteroides vulgatus Bifidobacterium longum	Ruminococcus torques Bacteroides eggerthii Collinsella aerofaciens Phascolarctobacterium succinatutens Prevotella sp CAG:520	Alistipes putredinis Akkermansia muciniphila Clostridium sp CAG:632 Bacteroides vulgatus Parabacteroides distasonis	Prevotella sp CAG:1092 Ruminococcus torques Bacteroides eggerthii Collinsella aerofaciens Prevotella sp CAG:520	Bacteroides uniformis Roseburia inulinivorans Clostridium sp CAG:632 Escherichia coli Bacteroides vulgatus	Phascolarctobacterium succinatutens Eubacterium siraeum Eubacterium rectale Prevotella sp CAG:520 Prevotella copri	Roseburia inulinivorans Escherichia coli Bifidobacterium adolescentis Bacteroides vulgatus Parabacteroides distasonis	Prevotella copri Eubacterium rectale Collinsella aerofaciens Phascolarctobacterium succinatutens Eubacterium siraeum	Streptococcus parasanguinis Ruminococcus sp CAG:488 Alistipes putredinis Roseburia inulinivorans Bacteroides vulgatus	Ruminococcus torques Dialister sp CAG:357 Bacteroides eggerthii Collinsella aerofaciens Phascolarctobacterium succinatutens	Roseburia inulinivorans Escherichia coli Bifidobacterium adolescentis Parabacteroides distasonis Bacteroides vulgatus	Collinsella aerofaciens Prevotella copri Phascolarctobacterium succinatutens Prevotella sp CAG:520 Bacteroides dorei	Alistipes putredinis Escherichia coli Bifidobacterium adolescentis Bacteroides vulgatus Bifidobacterium longum	Ruminococcus torques Prevotella sp CAG:1092 Bacteroides eggerthii Phascolarctobacterium succinatutens Bacteroides dorei	Alistipes putredinis Escherichia coli Roseburia inulinivorans Bacteroides vulgatus Bifidobacterium longum	Prevotella sp CAG:1092 Ruminococcus torques Collinsella aerofaciens Phascolarctobacterium succinatutens Prevotella sp CAG:520	Clostridium sp CAG:632 Prevotella sp CAG:279 Ruminococcus bromii Akkermansia muciniphila Parabacteroides distasonis	Ruminococcus torques Bacteroides eggerthii Phascolarctobacterium succinatutens Eubacterium siraeum Prevotella copri	Bacteroides uniformis Prevotella sp CAG:279 Ruminococcus bromii Akkermansia muciniphila Parabacteroides distasonis	Ruminococcus torques Bacteroides eggerthii Phascolarctobacterium succinatutens Eubacterium siraeum Prevotella copri	Bacteroides vulgatus Ruminococcus bromii Bifidobacterium adolescentis Akkermansia muciniphila Parabacteroides distasonis	Prevotella copri Eubacterium rectale Collinsella aerofaciens Phascolarctobacterium succinatutens Prevotella sp CAG:520	Prevotella sp AM42 24 Bacteroides eggerthii Faecalibacterium prausnitzii Prevotella sp CAG:520 Prevotella copri	Bifidobacterium longum Prevotella sp CAG:279 Bifidobacterium adolescentis Ruminococcus bicirculans Escherichia coli	Eubacterium siraeum Prevotella sp CAG:520 Phascolarctobacterium succinatutens Ruminococcus torques Prevotella copri	Fusicatenibacter saccharivorans Prevotella sp CAG:279 Escherichia coli Ruminococcus bicirculans Bacteroides vulgatus	Phascolarctobacterium succinatutens Faecalibacterium prausnitzii Bacteroides eggerthii Ruminococcus torques Bacteroides dorei	Bifidobacterium longum Escherichia coli Bifidobacterium adolescentis Ruminococcus bicirculans Bacteroides vulgatus	Bacteroides dorei Eubacterium siraeum Faecalibacterium prausnitzii Bacteroides eggerthii Prevotella copri	Parabacteroides distasonis Prevotella sp CAG:279 Bifidobacterium longum Escherichia coli Ruminococcus bicirculans	Eubacterium siraeum Faecalibacterium prausnitzii Bacteroides eggerthii Bacteroides dorei Ruminococcus torques	Bacteroides vulgatus Prevotella sp CAG:279 Escherichia coli Bifidobacterium adolescentis Ruminococcus bicirculans
China	Bacteroides thetaiotaomicron Ruthenibacterium lactatiformans Bacteroides ovatus Bacteroides massiliensis Escherichia coli	Lachnospira pectinoschiza Megamonas funiformis Roseburia inulinivorans Roseburia faecis Eubacterium siraeum	Veillonella parvula Bacteroides intestinalis Bacteroides stercoris Escherichia coli Bifidobacterium longum	Prevotella stercorea Megamonas funiformis Roseburia inulinivorans Bacteroides plebeius Bacteroides fragilis	Ruminococcus bromii Prevotella copri Parabacteroides distasonis Veillonella parvula Alistipes finegoldii	Lachnospira pectinoschiza Roseburia inulinivorans Roseburia faecis Bacteroides fragilis Bacteroides eggerthii	Ruminococcus bicirculans Bacteroides intestinalis Escherichia coli Alistipes putredinis Firmicutes bacterium CAG:83	Lachnospira pectinoschiza Roseburia inulinivorans Bacteroides fragilis Klebsiella quasipneumoniae Roseburia hominis	Prevotella copri Parabacteroides merdae Escherichia coli Bacteroides massiliensis Alistipes putredinis	Roseburia faecis Lachnospira pectinoschiza Prevotella stercorea Megamonas funiformis Bacteroides fragilis	Ruminococcus bromii Veillonella parvula Parabacteroides distasonis Escherichia coli Bacteroides stercoris	Roseburia inulinivorans Megamonas funiformis Roseburia faecis Bacteroides plebeius Bacteroides fragilis	Bacteroides stercoris Bifidobacterium adolescentis Bacteroides caccae Prevotella copri Alistipes putredinis	Megamonas funiformis Roseburia intestinalis Prevotella stercorea Roseburia faecis Bacteroides fragilis	Bacteroides stercoris Bifidobacterium adolescentis Escherichia coli Alistipes finegoldii Alistipes putredinis	Bacteroides fragilis Megamonas funiformis Roseburia inulinivorans Bacteroides eggerthii Bacteroides plebeius	Veillonella parvula Bacteroides stercoris Bacteroides intestinalis Escherichia coli Bifidobacterium longum	Faecalibacterium prausnitzii Megamonas funiformis Roseburia inulinivorans Bacteroides plebeius Bacteroides fragilis	Parabacteroides distasonis Eubacterium ventriosum Prevotella copri Bacteroides thetaiotaomicron Alistipes putredinis	Prevotella stercorea Megamonas funiformis Roseburia inulinivorans Roseburia faecis Bacteroides fragilis	Prevotella copri Ruminococcus bicirculans Alistipes finegoldii Bacteroides intestinalis Alistipes putredinis	Eubacterium rectale Eubacterium eligens Megamonas funiformis Roseburia intestinalis Coprobacillus cateniformis	Alistipes finegoldii Bifidobacterium longum Bacteroides intestinalis Bacteroides stercoris Alistipes putredinis	Bacteroides plebeius Megamonas funiformis Prevotella stercorea Roseburia faecis Bacteroides fragilis	Dorea longicatena Roseburia inulinivorans Megamonas funiformis Prevotella stercorea Bacteroides plebeius	Escherichia coli Bacteroides stercoris Alistipes finegoldii Prevotella copri Alistipes putredinis	Ruminococcus torques Eubacterium eligens Blautia wexlerae Megamonas funiformis Roseburia inulinivorans	Bacteroides thetaiotaomicron Alistipes finegoldii Ruminococcus bromii Eubacterium ventriosum Alistipes putredinis	Bacteroides eggerthii Eubacterium eligens Bacteroides plebeius Anaerostipes hadrus Roseburia inulinivorans	Bifidobacterium longum Escherichia coli Bacteroides thetaiotaomicron Bacteroides intestinalis Ruminococcus bromii	Roseburia faecis Holdemanella biformis Anaerostipes hadrus Roseburia inulinivorans Bacteroides plebeius	Ruminococcus bromii Alistipes finegoldii Prevotella copri Bacteroides thetaiotaomicron Alistipes putredinis	Megamonas funiformis Eubacterium eligens Bacteroides plebeius Anaerostipes hadrus Roseburia inulinivorans	Dialister sp CAG:357 Escherichia coli Bacteroides intestinalis Bacteroides thetaiotaomicron Ruminococcus bromii
Ireland	Ruminococcus gnavus Bacteroides fragilis Akkermansia muciniphila Eubacterium siraeum Clostridium leptum	Eubacterium sp CAG:180 Bacteroides stercoris Bacteroides xylanisolvens Alistipes putredinis Bacteroides caccae	Ruminococcus gnavus Prevotella sp CAG:279 Bacteroides plebeius Bacteroides cellulosilyticus Alistipes finegoldii	Alistipes putredinis Bacteroides stercoris Bacteroides xylanisolvens Bacteroides caccae Bacteroides thetaiotaomicron	Ruminococcus gnavus Prevotella sp CAG:279 Parabacteroides distasonis Bacteroides sp CAG:443 Alistipes finegoldii	Eubacterium sp CAG:180 Bacteroides stercoris Bacteroides xylanisolvens Bacteroides caccae Bacteroides vulgatus	Bacteroides dorei Butyrivibrio crossotus Bacteroides intestinalis Clostridium leptum Oscillibacter sp 57 20	Alistipes putredinis Bacteroides xylanisolvens Bacteroides thetaiotaomicron Bacteroides caccae Bacteroides vulgatus	Bacteroides plebeius Prevotella sp CAG:279 Parabacteroides distasonis Eubacterium siraeum Alistipes finegoldii	Roseburia faecis Eubacterium sp CAG:180 Bacteroides stercoris Bacteroides xylanisolvens Bacteroides caccae	NA	NA	Prevotella sp CAG:279 Bacteroides cellulosilyticus Parabacteroides distasonis Bacteroides sp CAG:443 Anaerostipes hadrus	Roseburia faecis Bacteroides stercoris Bacteroides xylanisolvens Bacteroides vulgatus Bacteroides caccae	Eubacterium sp CAG:38 Prevotella sp CAG:279 Ruminococcus bromii Parabacteroides distasonis Alistipes finegoldii	Bacteroides stercoris Escherichia coli Bacteroides xylanisolvens Bacteroides caccae Bacteroides vulgatus	Bacteroides dorei Bacteroides plebeius Prevotella sp CAG:279 Parabacteroides distasonis Bacteroides cellulosilyticus	Eubacterium sp CAG:180 Alistipes putredinis Roseburia faecis Bacteroides xylanisolvens Bacteroides thetaiotaomicron	Eubacterium siraeum Eubacterium hallii Parabacteroides distasonis Akkermansia muciniphila Clostridium leptum	Bacteroides stercoris Bacteroides xylanisolvens Bacteroides thetaiotaomicron Bacteroides caccae Bacteroides vulgatus	Eubacterium hallii Firmicutes bacterium CAG:534 Parabacteroides goldsteinii Akkermansia muciniphila Clostridium leptum	Bacteroides stercoris Bacteroides thetaiotaomicron Bacteroides caccae Faecalitalea cylindroides Bacteroides vulgatus	Parabacteroides distasonis Akkermansia muciniphila Bacteroides fragilis Parabacteroides goldsteinii Bacteroides sp CAG:443	Bacteroides thetaiotaomicron Bacteroides xylanisolvens Bacteroides stercoris Bacteroides vulgatus Bacteroides caccae	Bacteroides stercoris Faecalitalea cylindroides Roseburia intestinalis Bacteroides coprocola Bacteroides vulgatus	Parabacteroides goldsteinii Oscillibacter sp 57 20 Bifidobacterium adolescentis Clostridium leptum Alistipes finegoldii	Bacteroides coprocola Bacteroides caccae Bacteroides vulgatus Eubacterium sp CAG:180 Eubacterium eligens	Oscillibacter sp 57 20 Bacteroides fragilis Bifidobacterium adolescentis Streptococcus salivarius Alistipes finegoldii	Bacteroides stercoris Faecalitalea cylindroides Alistipes putredinis Roseburia faecis Bacteroides vulgatus	Bacteroides cellulosilyticus Oscillibacter sp 57 20 Bifidobacterium adolescentis Bacteroides sp CAG:443 Bacteroides intestinalis	Eubacterium eligens Bacteroides stercoris Eubacterium sp CAG:180 Roseburia faecis Bacteroides vulgatus	Bacteroides plebeius Oscillibacter sp 57 20 Parabacteroides distasonis Bacteroides intestinalis Alistipes finegoldii	Bacteroides stercoris Faecalitalea cylindroides Roseburia faecis Alistipes putredinis Bacteroides vulgatus	Bacteroides dorei Bifidobacterium adolescentis Bacteroides sp CAG:443 Clostridium leptum Bacteroides intestinalis
GBR	Ruthenibacterium lactatiformans Escherichia coli Bacteroides fragilis Akkermansia muciniphila Eubacterium siraeum	Lachnospira pectinoschiza Fusicatenibacter saccharivorans Eubacterium rectale Bacteroides stercoris Prevotella copri	Bifidobacterium catenulatum Escherichia coli Bifidobacterium bifidum Bifidobacterium longum Barnesiella intestinihominis	Lachnospira pectinoschiza Eubacterium rectale Bacteroides uniformis Bacteroides stercoris Prevotella copri	Alistipes finegoldii Parasutterella excrementihominis Alistipes onderdonkii Parabacteroides distasonis Alistipes putredinis	Eubacterium rectale Roseburia intestinalis Roseburia inulinivorans Ruminococcus torques Prevotella copri	Bacteroides caccae Parabacteroides goldsteinii Parabacteroides distasonis Escherichia coli Bifidobacterium animalis	Firmicutes bacterium CAG:83 Eubacterium rectale Bacteroides stercoris Bacteroides uniformis Prevotella copri	Alistipes shahii Bacteroides caccae Alistipes indistinctus Eubacterium siraeum Alistipes putredinis	Roseburia inulinivorans Ruminococcus torques Eubacterium rectale Bacteroides stercoris Prevotella copri	Escherichia coli Barnesiella intestinihominis Alistipes putredinis Bacteroides salyersiae Bacteroides cellulosilyticus	Lachnospira pectinoschiza Eubacterium rectale Bacteroides uniformis Bacteroides stercoris Prevotella copri	Bacteroides cellulosilyticus Parabacteroides distasonis Bacteroides caccae Bifidobacterium animalis Bacteroides fragilis	Acidaminococcus intestini Coprococcus comes Roseburia inulinivorans Ruminococcus torques Prevotella copri	Bacteroides sp CAG:144 Bacteroides salyersiae Bifidobacterium animalis Barnesiella intestinihominis Alistipes putredinis	Roseburia inulinivorans Eubacterium rectale Lachnospira pectinoschiza Bacteroides stercoris Prevotella copri	Escherichia coli Methanobrevibacter smithii Bifidobacterium bifidum Bifidobacterium longum Barnesiella intestinihominis	Bacteroides stercoris Lachnospira pectinoschiza Eubacterium rectale Bacteroides uniformis Prevotella copri	Alistipes putredinis Akkermansia muciniphila Barnesiella intestinihominis Intestinimonas butyriciproducens Methanobrevibacter smithii	Roseburia inulinivorans Ruminococcus torques Bacteroides faecis CAG:32 Lachnospira pectinoschiza Eubacterium rectale	Clostridium sp CAG:413 Oscillibacter sp 57 20 Barnesiella intestinihominis Methanobrevibacter smithii Alistipes putredinis	Ruminococcus torques Roseburia inulinivorans Roseburia intestinalis Eubacterium rectale Prevotella copri	Bifidobacterium animalis Eubacterium siraeum Oscillibacter sp 57 20 Parabacteroides distasonis Bacteroides fragilis	Coprococcus comes Ruminococcus torques Bacteroides uniformis Bacteroides stercoris Prevotella copri	Lachnospira pectinoschiza Coprococcus comes Eubacterium rectale Bacteroides coprocola Prevotella copri	Firmicutes bacterium CAG:110 Methanobrevibacter smithii Bifidobacterium animalis Oscillibacter sp 57 20 Eubacterium siraeum	Blautia sp CAG:257 Roseburia intestinalis Eubacterium sp CAG:274 Eubacterium rectale Prevotella copri	Oscillibacter sp 57 20 Eubacterium siraeum Barnesiella intestinihominis Faecalibacterium prausnitzii Alistipes putredinis	Ruminococcus lactaris Prevotella sp CAG:279 Blautia sp CAG:257 Roseburia inulinivorans Coprococcus comes	Clostridium sp CAG:413 Bacteroides fragilis Methanobrevibacter smithii Bacteroides sp CAG:144 Bifidobacterium animalis	Blautia sp CAG:257 Coprococcus comes Bacteroides coprocola Roseburia inulinivorans Prevotella copri	Bacteroides thetaiotaomicron Parabacteroides distasonis Bacteroides fragilis Eubacterium siraeum Alistipes putredinis	Prevotella sp CAG:279 Ruminococcus lactaris Blautia sp CAG:257 Roseburia inulinivorans Coprococcus comes	Clostridium sp CAG:413 Bacteroides fragilis Methanobrevibacter smithii Bacteroides sp CAG:144 Bifidobacterium animalis

### Sheet: Table S7.2
Enrichment	Functions	Reproducible contributors
		Direct	Indirect
Control enriched	P161-PWY: acetylene degradation	Alistipes putredinis*, Escherichia coli	Prevotella copri, Eubacterium rectale*
	PWY-7383: anaerobic energy metabolism (invertebrates, cytosol)	Akkermansia muciniphila
	FUCCAT-PWY: fucose degradation	Akkermansia muciniphila, Escherichia coli, Eubacterium siraeum
	PWY66-399: gluconeogenesis III	Akkermansia muciniphila, Alistipes putredinis*
	GLYCOCAT-PWY: glycogen degradation I (bacterial)	Bifidobacterium longum*, Escherichia coli
	PWY66-400: glycolysis VI (metazoan)	Akkermansia muciniphila	Prevotella copri
	PWY-7234: inosine-5'-phosphate biosynthesis III	Alistipes putredinis*, Alistipes finegoldii*, Escherichia coli
	P108-PWY: pyruvate fermentation to propanoate I	Alistipes putredinis*, Alistipes finegoldii*, Parabacteroides distasonis
	PWY-6901: superpathway of glucose and xylose degradation		Prevotella copri
	PRPP-PWY: superpathway of histidine, purine, and pyrimidine biosynthesis	Alistipes putredinis*, Escherichia coli	Prevotella copri
	PWY-5840: superpathway of menaquinol-7 biosynthesis	Escherichia coli
	PWY-7328: superpathway of UDP-glucose-derived O-antigen building blocks biosynthesis	Bifidobacterium longum*, Escherichia coli
Obese enriched	PWY-5667: CDP-diacylglycerol biosynthesis I		Escherichia coli
	PWY0-1319: CDP-diacylglycerol biosynthesis II		Bacteroides intestinalis*
	RIBOSYN2-PWY: flavin biosynthesis I (bacteria and plants)	Prevotella copri	Escherichia coli
	TRPSYN-PWY: L-tryptophan biosynthesis		Alistipes putredinis*
	PWY-6151: S-adenosyl-L-methionine cycle I	Prevotella copri	Alistipes putredinis*, Parabacteroides distasonis
	Note:
	Asterisk (*) denotes obesity-linked biomarkers as predicted from meta-analysis and machine learning analyses
	Species marked with bold letters show higher prevalance in obese gut microbiome

### Sheet: Table S7.3
Enrichment	Functions	Datasets
		China	Denmark	GBR	Ireland	Japan	Kazakhstan	Sweden
Control-enriched	P161-PWY: acetylene degradation	↑	↑	↑	↑	↑	↑	↑
	PWY-7383: anaerobic energy metabolism (invertebrates, cytosol)	↑	↑	↑	↑	NA	↑	↑
	FUCCAT-PWY: fucose degradation	↑	↑	↑	↑	↑	↑	↑
	PWY66-399: gluconeogenesis III	↑	↑	↑	↑	↑	↑	↑
	GLYCOCAT-PWY: glycogen degradation I (bacterial)	↑		↑	↑	↑	↑	↑
	PWY66-400: glycolysis VI (metazoan)	↑	↑		↑	↑	↑	↑
	PWY-7234: inosine-5'-phosphate biosynthesis III	↑	↑	↑	↑	↑	↑	↑
	P108-PWY: pyruvate fermentation to propanoate I	↑	↑	↑	↑	↑	↑	↑
	PWY-6901: superpathway of glucose and xylose degradation	↑	↑		NA	↑	↑	↑
	PRPP-PWY: superpathway of histidine, purine, and pyrimidine biosynthesis	↑	↑	↑	↑	↑	↑	↑
	PWY-5840: superpathway of menaquinol-7 biosynthesis	↑	↑	↑		↑	↑	↑
	PWY-7328: superpathway of UDP-glucose-derived O-antigen building blocks biosynthesis	↑	↑	↑		↑	↑	↑
Obese-enriched	CDP-diacylglycerol biosynthesis I	↓	↓		↓	↓	↓	↓
	CDP-diacylglycerol biosynthesis II	↓	↓		↓	↓	↓	↓
	Flavin biosynthesis I (bacteria and plants)	↓	↓		↓	↓	↓	↓
	L-tryptophan biosynthesis	↓	↓	↓	↓	↓	↓	↓
	S-adenosyl-L-methionine cycle I	↓	↓	↓	↓	↓	↓	↓
Summary	Total reproducible functions	17	17	17	16	16	17	17
	No. of reproducible functions partially be purturbed	17	16	12	14	16	17	17
	Note:
	Upward arrow (↑) denotes predictive partial increase of pathway relative abundance by minimal set of bacetrial species
	Downward arrow (↓) denotes predictive partial decrease of pathway relative abundance by minimal set of bacetrial species
	Empty cells denote function not influenced by by minimal set of bacetrial species
	NA denotes the pathways are absent in respective dataset
